# *CDKN1B* (p27^kip1^) enhances drug tolerant persister CTCs by restricting polyploidy following mitotic inhibitors

**DOI:** 10.1101/2024.02.20.581202

**Authors:** Elad Horwitz, Taronish D. Dubash, Annamaria Szabolcs, Ben S. Wittner, Johannes Kreuzer, Robert Morris, Aditya Bardia, Brian Chirn, Devon Wiley, Dante Che, Hunter C. Russel, Xcanda Ixchel Herrera Lopez, Douglas B. Fox, Ezgi Antmen, David T. Ting, Wilhelm Haas, Moshe Sade-Feldman, Shyamala Maheswaran, Daniel A. Haber

## Abstract

The mitotic inhibitor docetaxel (DTX) is often used to treat endocrine-refractory metastatic breast cancer, but initial responses are mitigated as patients eventually have disease progression. Using a cohort of *ex vivo* cultures of circulating tumor cells (CTCs) from patients with heavily pretreated breast cancer (n=18), we find two distinct patterns of DTX susceptibility, independent of clinical treatment history. In CTCs cultured from some patients, treatment with a single dose of DTX results in complete cell killing, associated with accumulation of non-viable polyploid (≥8N) cells arising from endomitosis. In others, a transient viable drug-tolerant persister (DTP) population emerges, ultimately enabling renewed proliferation of CTCs with preserved parental cell ploidy and DTX sensitivity. In these CTC cultures, efficient cell cycle exit generates a ≤4N drug-tolerant state dependent on *CDKN1B* (p27^Kip1^). Exposure to DTX triggers stabilization of CDKN1B through AKT-mediated phosphorylation at serine 10. Suppression of *CDKN1B* reduces the number of persister CTCs, increases ≥8N mitotic cells and abrogates regrowth after DTX exposure. Thus, CDKN1B-mediated suppression of endomitosis contributes to a reversible persister state following mitotic inhibitors in patient-derived treatment refractory breast cancer cells.

**Summary in bullets:**

- Transient DTX tolerant persister cells emerge in some patient-derived cultured CTCs.
- DTX-tolerant persisters restrict endoreduplication and polyploidy through CDKN1 (p27^kip^^1^).
- DTX exposure induces CDKN1B stabilization through AKT mediated phosphorylation at serine 10.
- Suppression of polyploidy underlies a drug tolerant persister state specific to mitotic inhibitors.
