## Supplementary Figures and Tables for "*CDKN1B* (p27^kip1^) enhances drug tolerant persister CTCs by restricting polyploidy following mitotic inhibitors": Supplementary Table 3.xlsx

### Sheet: Sheet1
Phospho site	Kinase	Inhibitor
S10	CDK5	Rescovitine
	DYRK1B	Harmine
		AZ191
	JNK	SP600125
		JNK-IN-8
	p38	SB202190
Y74, Y88, Y89	ABL	Rebastinib
		Olverembatinib
	JAK2	AZD1480
		AZ 960
	LYN	XL228
	SRC	KX2-391
		Dasatinib
	YES	Src Inhibitor 1
	YES & LYN	Saracatinib
Y88	BRK	Cpd 4f
		XMU-MP-1
T157	SGK	EMD638683
		GSK 650394
T187	CDK2	CVT-313
		CDK2-IN-73
T198	AMPK	GSK690693
		Compound C
	RSK	LJI308
		SL 0101-1
		PF4708671
T198, T157	PIM	AZD 1208
		PIM-1 Inhibitor 2
T198, T157, S10	AKT	MK2206
		Akti-1/2
		Ipatasertib
		Rigosertib
